# Cell Spotter (CSPOT): A machine-learning approach to automated cell spotting and quantification of highly multiplexed tissue images

**DOI:** 10.1101/2023.11.15.567196

**Authors:** Ajit J. Nirmal, Clarence Yapp, Sandro Santagata, Peter K. Sorger

**Author notes:** Equal contribution (Ajit J. Nirmal, Clarence Yapp).

## Abstract

Highly multiplexed tissue imaging and in situ spatial profiling aim to extract single-cell data from specimens containing closely packed cells of diverse morphology. This is challenging due to the difficulty of accurately assigning boundaries between cells (segmentation) and then generating per-cell staining intensities. Existing methods use gating to convert per-cell intensity data to positive and negative scores; this is a common approach in flow cytometry, but one that is problematic in imaging. In contrast, human experts identify cells in crowded environments using morphological, neighborhood, and intensity information. Here we describe a computational approach (Cell Spotter or CSPOT) that uses supervised machine learning in combination with classical segmentation to perform automated cell type calling. CSPOT is robust to artifacts that commonly afflict tissue imaging and can replace conventional gating. The end-to-end Python implementation of CSPOT can be integrated into cloud-based image processing pipelines to substantially improve the speed, accuracy, and reproducibility of single-cell spatial data.
