## Supplemental Table 1 for "Cell Spotter (CSPOT): A machine-learning approach to automated cell spotting and quantification of highly multiplexed tissue images"

### Sheet: All
Dataset		Assay Type	Plex	Number of specimens or cores	Approximate Area (Sq. pixels @ 0.65um/pixel)	Source	Associated Identifiers		Data Access	Source publication DOI	Additional Note
	Used for						Synapse	HTAN
CRC (colorectal cancer)	training	CyCIF	24-plex	1	~4.1x10^8	Prior publication	N/A	HTA13_1_101	See HTAN portal (data.humantumoratlas.org)	10.1016/j.cell.2022.12.028
Human Tonsil sample	training	CyCIF	29-plex	1	~1.55X10^8	in house data	syn52820497	N/A	https://www.synapse.org/#!Synapse:syn52820497/wiki/	N/A
EMIT TMA (Exemplar Microscopy Images of Tissues)	prediction	CyCIF	21-plex	123	~4.8x10^6 (per core)	Prior publication	syn22345748	N/A	https://www.synapse.org/#!Synapse:syn24849819/wiki/608441	10.1038/s41592-021-01308-y	123 healthy and cancerous tissue cores (0.6 mm in diameter) with 2-8 cores per tissue type
CRC (colorectal cancer)	prediction	CyCIF	24-plex	25	~4.1x10^8 (per specimen)	Prior publication	N/A	HTA13_1_6, _1_11, HTA13_1_18, HTA13_1_24, HTA13_1_29, HTA13_1_33, HTA13_1_38, HTA13_1_43, HTA13_1_48, HTA13_1_49, HTA13_1_50, HTA13_1_51, HTA13_1_53, HTA13_1_54, HTA13_1_55, HTA13_1_56, HTA13_1_58, HTA13_1_63, HTA13_1_68, HTA13_1_73, HTA13_1_78, HTA13_1_82, HTA13_1_88, HTA13_1_90, HTA13_1_95, HTA13_1_101, HTA13_1_106, HTA13_1_110	synapse	10.1016/j.cell.2022.12.028
Human Tonsil sample	prediction	CODEX	26-plex	1	~0.22X10^8	Prior publication	syn24849819	N/A	https://www.synapse.org/#!Synapse:syn24849819/wiki/608441	10.1038/s41592-021-01308-y
Human Melanoma sample	prediction	COMET	14-plex	1	~3.95X10^8	in house data	syn52820497	N/A	https://www.synapse.org/#!Synapse:syn52820497/wiki/	N/A
